# Antigenicity assessment of SARS-CoV-2 saltation variant BA.2.87.1

**DOI:** 10.1101/2024.03.07.583823

**Authors:** Sijie Yang, Yuanling Yu, Fanchong Jian, Ayijiang Yisimayi, Weiliang Song, Jingyi Liu, Peng Wang, Yanli Xu, Jing Wang, Xiao Niu, Lingling Yu, Yao Wang, Fei Shao, Ronghua Jin, Youchun Wang, Yunlong Cao

## Abstract

The recent emergence of a SARS-CoV-2 saltation variant, BA.2.87.1, which features 65 spike mutations relative to BA.2, has attracted worldwide attention. In this study, we elucidate the antigenic characteristics and immune evasion capability of BA.2.87.1. Our findings reveal that BA.2.87.1 is more susceptible to XBB-induced humoral immunity compared to JN.1. Notably, BA.2.87.1 lacks critical escaping mutations in the receptor binding domain (RBD) thus allowing various classes of neutralizing antibodies (NAbs) that were escaped by XBB or BA.2.86 subvariants to neutralize BA.2.87.1, although the deletions in the N-terminal domain (NTD), specifically 15-23del and 136-146del, compensate for the resistance to humoral immunity. Interestingly, several neutralizing antibody drugs have been found to restore their efficacy against BA.2.87.1, including SA58, REGN-10933 and COV2-2196. Hence, our results suggest that BA.2.87.1 may not become widespread until it acquires multiple RBD mutations to achieve sufficient immune evasion comparable to that of JN.1.
