## Supplementary material for "Antigenicity assessment of SARS-CoV-2 saltation variant BA.2.87.1": Table S1

### Sheet: plasma
Sample Type	Gender	Age	SARS-CoV-2 vaccination status	The first dose of vaccine		The second dose of vaccine		The third dose of vaccine		Sampling time point	Date of first infection (either confirmed by PCR or rapid antigen detection tests)	Date of reinfection (either confirmed by PCR or rapid antigen detection tests)	Time interval between sampling and last infection
				Vaccination Time	Vaccine Type	Vaccination Time	Vaccine Type	Vaccination Time	Vaccine Type
BA.5/BF.7 BTI + XBB infection	male	29	3	2021-05-12	inactivated vaccine	2021-06-03	inactivated vaccine	2022-04-10	inactivated vaccine	2023-05-19	2022-12-25	2023-04-05	44
BA.5/BF.7 BTI + XBB infection	female	36	3	2021-04-23	inactivated vaccine	2021-06-16	inactivated vaccine	2021-12-30	inactivated vaccine	2023-07-02	late-December 2022	2023-05-28	35
BA.5/BF.7 BTI + XBB infection	female	36	3	2021-04-16	inactivated vaccine	2021-05-13	inactivated vaccine	2021-12-18	inactivated vaccine	2023-07-02	late-December 2022	2023-06-01	31
BA.5/BF.7 BTI + XBB infection	female	38	3	2021-04-13	inactivated vaccine	2021-05-16	inactivated vaccine	2021-12-01	inactivated vaccine	2023-07-02	mid-December 2022	2023-06-02	30
BA.5/BF.7 BTI + XBB infection	female	34	3	2021-04-23	inactivated vaccine	2021-05-23	inactivated vaccine	2022-04-17	adenovirus vaccine	2023-07-02	2022-12-19	2023-06-05	27
BA.5/BF.7 BTI + XBB infection	male	50	3	2021-04-09	inactivated vaccine	2021-05-16	inactivated vaccine	2021-11-22	inactivated vaccine	2023-06-10	2022-12-11	2023-05-05	36
BA.5/BF.7 BTI + XBB infection	male	44	3	2021-05-28	inactivated vaccine	2021-06-18	inactivated vaccine	2022-04-16	inactivated vaccine	2023-06-10	December 2022	2023-05-06	35
BA.5/BF.7 BTI + XBB infection	female	55	3	2021-03-29	inactivated vaccine	2021-04-21	inactivated vaccine	2021-10-26	inactivated vaccine	2023-06-10	December 2022	2023-05-10	31
BA.5/BF.7 BTI + XBB infection	female	25	3	2021-03-31	inactivated vaccine	2021-05-06	inactivated vaccine	2021-11-25	inactivated vaccine	2023-06-10	December 2022	2023-05-11	30
BA.5/BF.7 BTI + XBB infection	female	22	3	2021-03-28	inactivated vaccine	2021-05-08	inactivated vaccine	2021-12-24	inactivated vaccine	2023-06-10	December 2022	2023-05-12	29
BA.5/BF.7 BTI + XBB infection	male	40	3	2021-04-21	inactivated vaccine	2021-05-31	inactivated vaccine	2021-12-29	inactivated vaccine	2023-05-25	2022-12-26	2023-04-20	35
BA.5/BF.7 BTI + XBB infection	male	32	3	2021-02-28	inactivated vaccine	2021-03-21	inactivated vaccine	2022-04-17	inactivated vaccine	2023-06-10	December 2022	2023-05-14	27
BA.5/BF.7 BTI + XBB infection	male	39	3	2021-04-17	inactivated vaccine	2021-05-15	inactivated vaccine	2021-12-12	inactivated vaccine	2023-06-10	December 2022	2023-05-14	27
BA.5/BF.7 BTI + XBB infection	female	43	3	2021-04-22	inactivated vaccine	2021-05-31	inactivated vaccine	2021-12-09	inactivated vaccine	2023-05-25	2022-12-24	2023-04-21	34
BA.5/BF.7 BTI + XBB infection	female	27	3	2021-03-24	inactivated vaccine	2021-05-06	inactivated vaccine	2021-11-26	inactivated vaccine	2023-06-18	2022-12-31	2023-05-06	43
BA.5/BF.7 BTI + XBB infection	male	60	3	2021-04-15	inactivated vaccine	2021-05-13	inactivated vaccine	2021-11-17	inactivated vaccine	2023-06-18	mid-December 2022	2023-05-16	33
BA.5/BF.7 BTI + XBB infection	male	31	3	2021-02-05	inactivated vaccine	2021-02-26	inactivated vaccine	2022-05-03	inactivated vaccine	2023-06-18	mid-December 2022	2023-05-16	33
BA.5/BF.7 BTI + XBB infection	female	47	3	2021-04-29	inactivated vaccine	2021-05-23	inactivated vaccine	2022-04-09	inactivated vaccine	2023-06-18	mid-December 2022	2023-05-18	31
BA.5/BF.7 BTI + XBB infection	female	21	3	2021-03-29	inactivated vaccine	2021-05-07	inactivated vaccine	2021-11-18	inactivated vaccine	2023-06-18	December 2022	2023-05-18	31
BA.5/BF.7 BTI + XBB infection	male	22	3	2021-03-31	inactivated vaccine	2021-05-12	inactivated vaccine	2021-11-27	inactivated vaccine	2023-06-18	December 2022	2023-05-18	31
BA.5/BF.7 BTI + XBB infection	male	36	3	2021-01-21	inactivated vaccine	2021-02-09	inactivated vaccine	2021-11-24	inactivated vaccine	2023-06-18	2022-12-10	2023-05-22	27
BA.5/BF.7 BTI + XBB infection	male	35	3	2021-04-28	inactivated vaccine	2021-05-26	inactivated vaccine	2021-12-03	inactivated vaccine	2023-05-25	2022-12-10	2023-04-23	32
BA.5/BF.7 BTI + XBB infection	female	38	3	2021-03-30	inactivated vaccine	2021-05-09	inactivated vaccine	2021-11-26	inactivated vaccine	2023-06-18	2022-12-15	2023-05-23	26
BA.5/BF.7 BTI + XBB infection	male	23	3	2021-07-21	inactivated vaccine	2021-09-10	inactivated vaccine	2022-04-08	inactivated vaccine	2023-05-25	2022-11-30	2023-04-22	33
BA.5/BF.7 BTI + XBB infection	female	60	3	2021-07-01	inactivated vaccine	2021-07-29	inactivated vaccine	2022-04-24	inactivated vaccine	2023-05-25	2023-01-11	2023-04-23	32
BA.5/BF.7 BTI + XBB infection	male	44	3	2020-12-14	inactivated vaccine	2021-01-06	inactivated vaccine	2021-09-29	inactivated vaccine	2023-06-18	2022-12-20	2023-05-18	31
BA.5/BF.7 BTI + XBB infection	female	63	3	2021-08-30	inactivated vaccine	2021-09-24	inactivated vaccine	2022-04-07	inactivated vaccine	2023-06-18	2022-12-23	2023-05-14	35
BA.5/BF.7 BTI + XBB infection	female	38	3	2021-04-27	inactivated vaccine	2021-05-27	inactivated vaccine	2021-12-11	inactivated vaccine	2023-06-18	2022-12-20	2023-05-25	24
BA.5/BF.7 BTI + XBB infection	female	33	3	2021-05-28	inactivated vaccine	2021-06-21	inactivated vaccine	2022-01-05	inactivated vaccine	2023-06-18	2022-12-17	2023-05-23	26
BA.5/BF.7 BTI + XBB infection	female	25	3	2021-01-01	inactivated vaccine	2021-01-24	inactivated vaccine	2021-09-29	inactivated vaccine	2023-06-18	2022-12-20	2023-05-29	20
BA.5/BF.7 BTI + XBB infection	female	27	3	2020.12.27	inactivated vaccine	2021.03.29	inactivated vaccine	2021.09.29	inactivated vaccine	2023-06-19	2022-12-16	2023-05-19	31
BA.5/BF.7 BTI + XBB infection	female	46	3	2020-12-11	inactivated vaccine	2021-01-08	inactivated vaccine	2021-09-26	inactivated vaccine	2023-06-20	2022-12-20	2023-05-19	32
BA.5/BF.7 BTI + XBB infection	female	15	3	2020-12-11	inactivated vaccine	2021-01-08	inactivated vaccine	2021-11-21	inactivated vaccine	2023-06-20	2022-12-25	2023-05-20	31
BA.5/BF.7 BTI + XBB infection	female	16	3	2021-07-23	inactivated vaccine	2021-08-14	inactivated vaccine	2022-04-27	inactivated vaccine	2023-06-20	2022-12-22	2023-05-21	30
BA.5/BF.7 BTI + XBB infection	female	46	3	2021-05-17	inactivated vaccine	2021-06-24	inactivated vaccine	2021-12-29	inactivated vaccine	2023-05-26	2022-12-20	2023-04-21	35
BA.5/BF.7 BTI + XBB infection	female	18	3	2020-07-14	inactivated vaccine	2020-07-16	inactivated vaccine	2021-09-24	inactivated vaccine	2023-06-19	2022-12-19	2023-05-22	28
BA.5/BF.7 BTI + XBB infection	female	28	3	2021-07-02	inactivated vaccine	2021-08-02	inactivated vaccine	2022-04-05	inactivated vaccine	2023-06-06	2022-12-23	2023-05-01	36
BA.5/BF.7 BTI + XBB infection	male	28	3	2021-05-15	inactivated vaccine	2021-06-10	inactivated vaccine	2021-12-19	inactivated vaccine	2023-06-12	2022-12-25	2023-05-08	35
BA.5/BF.7 BTI + XBB infection	female	32	3	2021-05-17	inactivated vaccine	2021-06-16	inactivated vaccine	2021-12-19	inactivated vaccine	2023-06-12	2022-12-24	2023-05-07	36
BA.5/BF.7 BTI + XBB infection	female	67	3	2021-07-01	inactivated vaccine	2021-07-22	inactivated vaccine	2022-01-25	inactivated vaccine	2023-06-26	2022-12-17	2023-05-22	35
BA.5/BF.7 BTI + XBB infection	male	26	3	2021-04-01	inactivated vaccine	2021-04-30	inactivated vaccine	2021-10-30	inactivated vaccine	2023-06-26	December 2022	2023-05-24	33
BA.5/BF.7 BTI + XBB infection	female	47	3	2021-01-07	inactivated vaccine	2021-01-23	inactivated vaccine	2021-10-07	inactivated vaccine	2023-06-26	December 2022	2023-05-24	33
BA.5/BF.7 BTI + XBB infection	female	38	3	2021-04-08	inactivated vaccine	2021-05-08	inactivated vaccine	2022-03-09	inactivated vaccine	2023-06-26	2022-12-20	2023-05-24	33
BA.5/BF.7 BTI + XBB infection	female	24	3	2021-03-31	inactivated vaccine	2021-05-10	inactivated vaccine	2021-11-17	inactivated vaccine	2023-06-26	December 2022	2023-05-24	33
BA.5/BF.7 BTI + XBB infection	male	26	3	2021-03-29	inactivated vaccine	2021-05-20	inactivated vaccine	2021-11-27	inactivated vaccine	2023-06-26	mid-December 2022	2023-05-25	32
BA.5/BF.7 BTI + XBB infection	male	25	3	2021-01-05	inactivated vaccine	2021-01-29	inactivated vaccine	2021-10-11	inactivated vaccine	2023-06-26	mid-December 2022	2023-05-31	26
BA.5/BF.7 BTI + XBB infection	male	26	3	2021-05-16	inactivated vaccine	2021-06-16	inactivated vaccine	2021-12-30	inactivated vaccine	2023-06-26	mid-December 2022	2023-06-02	24
BA.5/BF.7 BTI + XBB infection	female	25	3	2021-04-30	inactivated vaccine	2021-05-25	inactivated vaccine	2021-12-03	inactivated vaccine	2023-06-26	mid-December 2022	2023-06-07	19
BA.5/BF.7 BTI + XBB infection	female	30	3	2020-12-31	inactivated vaccine	2021-01-22	inactivated vaccine	2021-10-08	inactivated vaccine	2023-06-26	mid-December 2022	2023-05-22	35
BA.5/BF.7 BTI + XBB infection	female	25	3	2021-03-28	inactivated vaccine	2021-05-07	inactivated vaccine	2021-11-28	inactivated vaccine	2023-06-26	mid-December 2022	2023-05-24	33
BA.5/BF.7 BTI + XBB infection	male	23	3	2021-05-12	inactivated vaccine	2021-06-14	inactivated vaccine	2022-02-21	inactivated vaccine	2023-06-26	2022-12-01	2023-05-30	27
BA.5/BF.7 BTI + XBB infection	female	30	3	2021-04-22	inactivated vaccine	2021-05-22	inactivated vaccine	2021-11-28	inactivated vaccine	2023-07-02	December 2022	2023-05-27	36
BA.5/BF.7 BTI + XBB infection	female	59	3	2021-06-09	inactivated vaccine	2021-07-24	inactivated vaccine	2022-06-23	inactivated vaccine	2023-07-02	December 2022	2023-05-28	35
BA.5/BF.7 BTI + XBB infection	female	52	3	2021-01-05	inactivated vaccine	2021-01-26	inactivated vaccine	2021-10-11	inactivated vaccine	2023-07-02	December 2022	2023-05-28	35
